# IMPA1 dependent regulation of plasma membrane phosphatidylinositol 4,5-bisphosphate turnover and calcium signalling by lithium

**DOI:** 10.1101/2022.10.14.512101

**Authors:** Sankhanil Saha, Harini Krishnan, Raghu Padinjat

## Abstract

Lithium (Li) is a widely used as a mood stabilizer in the clinical management of Bipolar Affective Disorder (BPAD). However, the molecular targets of Li in neural cells that underpin its therapeutic effect remain unresolved. Inositol monophosphatase (IMPA1), is an enzyme involved in the resynthesis of phosphatidylinositol 4,5-bisphosphate (PIP_2_) following receptor-activated phospholipase C (PLC) signalling. *In vitro*, Li inhibits IMPA1, but the relevance of this inhibition within neural cells remains unknown. Here we report that in human cells, treatment with therapeutically relevant concentrations of Li reduces receptor activated calcium release from intracellular stores and delays the resynthesis of PIP_2_ following receptor activated PLC signalling. Both these effects of Li are abrogated in cells where IMPA1 has been deleted. We also observed that in human forebrain cortical neurons, treatment with Li results in reduced neuronal excitability as well as reduced calcium signals following receptor activated PLC signalling. Following Li treatment of human forebrain cortical neurons, transcriptome analyses reveal downregulation of multiple components of the glutamate receptor signalling system. Glutamate is a key excitatory neurotransmitter in the human brain and thus our findings provide an insight into the mechanisms underlying the dampening of neuronal excitability following Li treatment. Collectively, our findings suggest that Li inhibits receptor activated PLC signalling leading to an altered transcriptional response and reduced neuronal excitability.
