## supplemental table 2 for "IMPA1 dependent regulation of plasma membrane phosphatidylinositol 4,5-bisphosphate turnover and calcium signalling by lithium"

### Sheet: Sheet1
	Primers used for qRT-PCR (in 5’ to 3’ orientation):
	GAPDH qpcr FP	ATGATTCCACCCATGGCAA
	GAPDH qpcr RP	TTGACAAAGTGGTCGTTGAGG
	GRIA1 qpcr FP	TGATGCTCGAGACCACACAC
	GRIA1 qpcr RP	CCAGGGAACAGCTGGGTTAG
	GRIA2 qpcr FP	CTGAAGCCTTCCGCAACCTA
	GRIA2 qpcr RP	CCTGTTTGAGGGCCCTTTCT
	CAMK2B qpcr FP	AAGCAGATGGAGTCAAGCCC
	CAMK2B qpcr RP	TGGATGACGGTGGTTTGAGG
	GRM1 qpcr FP	CTGGCATGAAGGAGTGCTGA
	GRM1 qpcr RP	TCATTCTCTTTGCAGGCCGT
	GRM3 qpcr FP	CCACTTCTCATTGCAGGGGT
	GRM3 qpcr RP	AAGCGCAAGATCTCAGCCAT
	GRM5 qpcr FP	TCAGCTGTTGTTGGACCTGT
	GRM5 qpcr RP	AAACACCACAGCTGCAATGG
	GRM7 qpcr FP	CAGAAGGGGCCATCACCATT
	GRM7 qpcr RP	CTCCTGTCCTGTGCATTTGC
	HMIT qpcr FP	AGTTTCCCCACGCATCACTT
	HMIT qpcr RP	CCCAGGCTGCCTCATTTGTA
	GRIN1 qpcr FP	AGCCCTTCGTGTACGTCAAG
	GRIN1 qpcr RP	TGCAAAAGCCGTAGCAACAC
	GRIN2A qpcr FP	GACCGGGAATGGGAAAAGGT
	GRIN2A qpcr RP	TGTTCCTCACACACGTCTCG
	GRIN2B qpcr FP	GGACTGTCTCACCTTCTGCC
	GRIN2B qpcr RP	GTGAAAGAGGGTCCACCAGG
	VGLUT1 qpcr FP	GGGGTCCTTGTGCAGTACTC
	VGLUT1 qpcr RP	GGTTCATGAGTTTCGCGCTC
	CACNA1A qpcr FP	AGTTTGACCTACGGACGCTG
	CACNA1A qpcr RP	CCCTCTTCAAAGCAGGTGGT
	CACNA1B qpcr FP	TGGAACTGACTTCGACCTGC
	CACNA1B qpcr RP	GAGTGGAACCATGGCCTTCA
	CACNA1C qpcr FP	AAACGCTCTCGGAGGGAAAG
	CACNA1C qpcr RP	GACAAACAGCACAAGCAGGG
	CACNA1E qpcr FP	GCTACCGTGCCTGGATAGAC
	CACNA1E qpcr RP	AGTCTCGAGTCATGGCCTCT
	CACNA1D qpcr FP	AGCTTTCCTCCACAAAGGGG
	CACNA1D qpcr RP	ACGGAGATGGCACTGGATTG
	RYR3 qpcr FP	CCGGAAGACCAAGGAGTTCC
	RYR3 qpcr RP	GGAACCCCACAGTGAAGGAG
	CHRM3 qpcr FP	TCTGTCCTATGCCGGGATCA
	CHRM3 qpcr RP	CATCGGAGGGGCTGTGTATC
	PLCB4 qpcr FP	CAGAGCTGCCCAGTCTTGAA
	PLCB4 qpcr RP	GGCAGTTGGGTTCAAACACA
	ATF4 qpcr FP	GTGGCCAAGCACTTCAAACC
	ATF4 qpcr RP	GAAGGCATCCTCCTTGCTGT
	Beta Catenin qpcr FP	TCCATTGTTTGTGCAGCTGC
	Beta Catenin qpcr RP	TGCATATGTCGCCACACCTT
	CAMK4 qpcr FP	TTATGCAACTCCAGCCCCAG
	CAMK4 qpcr RP	CCACATGTCCACCTCAGGTC
	CDC20 qpcr FP	CTTCCCTGCCAGACCGTATC
	CDC20 qpcr RP	GCAGGATGTCACCAGAGCTT
	CDKN1A qpcr FP	CTGGAGACTCTCAGGGTCGA
	CDKN1A qpcr RP	AGATGTAGAGCGGGCCTTTG
	CCDN1 qpcr FP	GAGGCGGAGGAGAACAAACA
	CCDN1 qpcr RP	CTCCTCAGGTTCAGGCCTTG
	GRIA3 qpcr FP	TTCATACAGCGCTGGGTGAG
	GRIA3 qpcr RP	AAGCAGTCTCCAGCACTTCC
	GRIA4 qpcr FP	ACAAACGCCTTCTGTTCCCA
	GRIA4 qpcr RP	GTGCTCCTCGTAACGAAGGT
	GRIN2D qpcr FP	TCTCCCTCACCAGAGACAGG
	GRIN2D qpcr RP	CGATGACAAACGGCCTTTCC
	GRIN3A qpcr FP	TGACCGCCAACATATCCGAG
	GRIN3A qpcr RP	GCCCATTTGCAAAGTCTCCG
	MAP2 qpcr FP	TGGCGGACGTGTGAAAATTG
	MAP2 qpcr RP	ATGGTCCACACGGGCTTTAG
	TP53 qpcr FP	CCTGAGGTTGGCTCTGACTG
	TP53 qpcr RP	GCACAAACACGCACCTCAAA
	SCN1A qpcr FP	CAGAGATGGTGTCAGAGCCC
	SCN1A qpcr RP	CTGAACCGGAAGATGGCCTT
	SCN9A qpcr FP	TTTCTTCGTGACCCGTGGAA
	SCN9A qpcr RP	CTGACTGGATCAAAGCCCCT
	IMPA1 qpcr FP	GCAAGACAAGCTGGAGAGGTAGT
	IMPA1 qpcr RP	CTTCACCAATGAAACTGTGAGATGG
	IMPA2 qpcr FP	CGTGGATCATCGACCCCATC
	IMPA2 qpcr RP	GCTCCTCTGTGCAGTGGTAA
	STIM1 qpcr FP	CCTGTGGAAGGCATGGAAGT
	STIM1 qpcr RP	GTCCCTGTCATGGTGGTGTT
	STIM2 qpcr FP	GCATGTCACTGAGTCCACCA
	STIM2 qpcr RP	TCTCTGTGCAGATGGCTGTG
	ORAI1 qpcr FP	GGTCAAGTTCTTGCCCCTCA
	ORAI1 qpcr RP	CGTTGAGCTCCTGGAACTGT
	ORAI2 qpcr FP	ATCCACTTCTACCGCTCCCT
	ORAI2 qpcr RP	CATCTGACAAATCCCCGCCT
	ORAI3 qpcr FP	AGAGTGACCACGAGTACCCA
	ORAI3 qpcr RP	TGTGGATGTTGCTCACAGCT
	ITPR1 qpcr FP	TGCCCAAAAGCAGTTCTGGA
	ITPR1 qpcr RP	TACGGTCCCCAGCAATTTCC
	ITPR2 qpcr FP	CTGAGAAGCGAGGGTGACAA
	ITPR2 qpcr RP	CCAGCTGGTGTTGCAATTGA
	ITPR3 qpcr FP	GTTCCTGACGTGTGACGAGT
	ITPR3 qpcr RP	AAGCGGTACAAGCCATTCCA
